# The influence of heavy metal stress on the evolutionary transition of teosinte to maize

**DOI:** 10.1101/2025.03.17.643647

**Authors:** Jonathan Acosta-Bayona, Miguel Vallebueno-Estrada, Jean-Philippe Vielle-Calzada

## Abstract

Maize originated from teosinte *parviglumis* following a subspeciation event occurred in volcanic regions of Mesoamerica. The elucidation of the phenotypic changes that gave rise to maize have focused on the direct consequences of domestication, with no insights on how environmental factors could have influenced specific gene function and human selection. The genome of the *Palomero toluqueño* landrace suggested heavy metal (HM) effects on maize domestication (Vielle-Calzada et al., 2009). To test the hypothesis that HM stress influenced the evolutionary transition of teosinte to maize, we exposed both subspecies to sublethal concentrations of copper and cadmium. We also assessed the genetic diversity of three HM response genes mapping to chromosome 5 (chr.5) and previously shown to be affected by domestication: *ZmHMA1*, *ZmHMA7* – encoding for heavy metal ATPases of the P1_b_ family-, and *ZmSKUs5,* encoding for a multicopper oxidase. *ZmHMA1* and *ZmSKUs5* are within a genomic region containing hundreds of genes linked to QTLs with pleiotropic effects on domestication. The genomic analysis of chr.5 shows that the three genes were under strong positive selection as compared to previously identified domestication genes. Large-scale transcriptomic comparisons indicate that many other loci containing HM response genes were also positively selected across the maize genome. Exposure of teosinte *parviglumis* to HM stress results in a plant architecture reminiscent of extant maize, and upregulation of *Teosinte branched1* (*Tb1*) in the meristem. *ZmHMA1* and *ZmHMA7* are expressed throughout development and respond to HM stress in both subspecies. *ZmHMA1* is mainly involved in restricting plant height and optimizing the number of female inflorescences and seminal roots. Paleoenvironmental studies reveal a temporal and geographical convergence between volcanic eruptions and maize emergence during the early Holocene, at periods of climatic instability. Overall, these results suggest that abiotic stress influenced the evolutionary transition that gave rise to extant maize through the activity of heavy metal response genes and their phenotypic effects, as a possible consequence of volcanic activity.
