## Supplementary File 1 for "The influence of heavy metal stress on the evolutionary transition of teosinte to maize"

GRMZM2G359564	candidate	5	68760001	69340000	164.041	cellular process	FACT complex subunit Spt16p/Cdc68p, Region of unknown function DUF1747, eukaryote, Peptidase M24, structural domain
GRMZM2G169699	in selected region	5	68760001	69340000	164.041	uncharacterized	uncharacterized
GRMZM2G044348	in selected region	5	68760001	69340000	164.041	membrane, hydrolase activity	Peptidase A22B, signal peptide peptidase, Peptidase A22, presenilin signal peptide, Shr3 amino acid permease chaperone
AC203278.4_FG001	in selected region	5	68760001	69340000	164.041	uncharacterized	uncharacterized
GRMZM2G081722	candidate	5	114160001	122680000	149.805	hydrolase activity, protein metabolic process, cellular process	Peptidase S33, prolyl aminopeptidase
GRMZM2G701787	in selected region	5	114160001	122680000	149.805	uncharacterized	uncharacterized
GRMZM2G701784	in selected region	5	114160001	122680000	149.805	uncharacterized	uncharacterized
GRMZM2G701781	in selected region	5	114160001	122680000	149.805	uncharacterized	uncharacterized
GRMZM2G470666	in selected region	5	114160001	122680000	149.805	uncharacterized	C2 calcium-dependent membrane targeting, C2 calcium/lipid-binding region, CaLB
GRMZM2G453152	in selected region	5	114160001	122680000	149.805	uncharacterized	uncharacterized
GRMZM2G452633	in selected region	5	114160001	122680000	149.805	uncharacterized	Targeting for Xklp2
GRMZM2G406075	in selected region	5	114160001	122680000	149.805	uncharacterized	uncharacterized
GRMZM2G386091	in selected region	5	114160001	122680000	149.805	uncharacterized	uncharacterized
GRMZM2G374375	in selected region	5	114160001	122680000	149.805	hydrolase activity, carbohydrate metabolic process	Glycoside hydrolase, family 28, Parallel beta-helix repeat, Pectin lyase fold/virulence factor
GRMZM2G367340	in selected region	5	114160001	122680000	149.805	binding, protein binding, cellular component organization	CARP motif, Adenylate cyclase-associated CAP, C-terminal, Tubulin binding cofactor C
GRMZM2G367110	in selected region	5	114160001	122680000	149.805	uncharacterized	uncharacterized
GRMZM2G331374	in selected region	5	114160001	122680000	149.805	uncharacterized	uncharacterized
GRMZM2G306771	in selected region	5	114160001	122680000	149.805	nucleotide binding, protein binding, kinase activity, protein modification process	Tyrosine protein kinase, Protein kinase, ATP binding site, Serine/threonine protein kinase, active site, Leucine-rich repeat, typical subtype, Serine/threonine protein kinase, Protein kinase-like, Leucine-rich repeat, Serine/threonine protein kinase-related
GRMZM2G180903	in selected region	5	114160001	122680000	149.805	uncharacterized	Ribosomal protein S4e, central, KOW
GRMZM2G180901	in selected region	5	114160001	122680000	149.805	uncharacterized	uncharacterized
GRMZM2G179551	in selected region	5	114160001	122680000	149.805	uncharacterized	uncharacterized
GRMZM2G171604	in selected region	5	114160001	122680000	149.805	nucleus, cytoplasm, nucleotide binding, hydrolase activity, protein metabolic process, catabolic process	CbxX/CfqX, 26S proteasome subunit P45, ATPase, AAA-type, core, ATPase, AAA-type, conserved site, ATPase, AAA+ type, core
GRMZM2G151755	in selected region	5	114160001	122680000	149.805	uncharacterized	uncharacterized
GRMZM2G148675	in selected region	5	114160001	122680000	149.805	uncharacterized	uncharacterized
GRMZM2G145242	in selected region	5	114160001	122680000	149.805	uncharacterized	uncharacterized
GRMZM2G143433	in selected region	5	114160001	122680000	149.805	binding, biological_process, response to stress, response to abiotic stimulus	Antifreeze protein, type I, GRAS transcription factor
GRMZM2G142693	in selected region	5	114160001	122680000	149.805	binding	Calcium-binding EF-hand, EF-HAND 1, EF hand
GRMZM2G138349	in selected region	5	114160001	122680000	149.805	binding, enzyme regulator activity, signal transduction	C2 calcium-dependent membrane targeting, C2 calcium/lipid-binding region, CaLB, Arf GTPase activating protein
GRMZM2G132095	in selected region	5	114160001	122680000	149.805	nucleus, intracellular, ribosome, DNA binding, structural molecule activity, translation	High mobility group protein HMG14 and HMG17, Ribosomal protein P2
GRMZM2G130064	in selected region	5	114160001	122680000	149.805	uncharacterized	uncharacterized
GRMZM2G130055	in selected region	5	114160001	122680000	149.805	binding, biological_process, response to stress, response to abiotic stimulus	Antifreeze protein, type I
GRMZM2G129987	in selected region	5	114160001	122680000	149.805	protein binding, protein metabolic process, cellular process	Heat shock protein DnaJ, Heat shock protein DnaJ, N-terminal
GRMZM2G117872	in selected region	5	114160001	122680000	149.805	hydrolase activity, carbohydrate metabolic process	Glycoside hydrolase, catalytic core, Glycoside hydrolase, family 17
GRMZM2G117823	in selected region	5	114160001	122680000	149.805	intracellular, transporter activity, transport	Cellular retinaldehyde binding/alpha-tocopherol transport, Cellular retinaldehyde-binding/triple function, C-terminal, Phosphatidylinositol transfer protein-like, N-terminal, Cellular retinaldehyde-binding/triple function, N-terminal
GRMZM2G117700	in selected region	5	114160001	122680000	149.805	intracellular, ribosome, structural molecule activity, translation	Ribosomal protein L7/L12, C-terminal/adaptor protein ClpS-like, Ribosomal protein L7/L12, C-terminal
GRMZM2G113579	in selected region	5	114160001	122680000	149.805	cytoskeleton, cellular_component, nucleotide binding, cellular process, cellular component organization	Tubulin, Tubulin, conserved site, Tubulin/FtsZ, GTPase
GRMZM2G111987	in selected region	5	114160001	122680000	149.805	nucleus, intracellular, ribosome, DNA binding, structural molecule activity, translation	High mobility group protein HMG14 and HMG17, Ribosomal protein P2
GRMZM2G107737	in selected region	5	114160001	122680000	149.805	uncharacterized	uncharacterized
GRMZM2G105331	in selected region	5	114160001	122680000	149.805	uncharacterized	uncharacterized
GRMZM2G093359	in selected region	5	114160001	122680000	149.805	catalytic activity, hydrolase activity, metabolic process, cellular amino acid and derivative metabolic process	Fumarylacetoacetase, Fumarylacetoacetase, C-terminal-related, Fumarylacetoacetase, N-terminal, Fumarylacetoacetase, C-terminal-like, Immunoglobulin/major histocompatibility complex, conserved site
GRMZM2G087719	in selected region	5	114160001	122680000	149.805	DNA binding, binding	Zinc finger, A20-type, Zinc finger, AN1-type
GRMZM2G081642	in selected region	5	114160001	122680000	149.805	uncharacterized	uncharacterized
GRMZM2G070744	in selected region	5	114160001	122680000	149.805	uncharacterized	Protein of unknown function DUF247, plant
GRMZM2G070068	in selected region	5	114160001	122680000	149.805	uncharacterized	uncharacterized
GRMZM2G069649	in selected region	5	114160001	122680000	149.805	protein binding	Leucine-rich repeat, cysteine-containing subtype, Cyclin-like F-box, Leucine-rich repeat
GRMZM2G055826	in selected region	5	114160001	122680000	149.805	uncharacterized	Cyclin-like F-box
GRMZM2G039016	in selected region	5	114160001	122680000	149.805	uncharacterized	Pentatricopeptide repeat
GRMZM2G032640	in selected region	5	114160001	122680000	149.805	uncharacterized	uncharacterized
GRMZM2G029951	in selected region	5	114160001	122680000	149.805	membrane, binding, nucleotide binding, catalytic activity, hydrolase activity, transporter activity, metabolic process, nucleobase, nucleoside, nucleotide and nucleic acid metabolic process, transport	ATPase, P-type, K/Mg/Cd/Cu/Zn/Na/Ca/Na/H-transporter, ATPase, P-type, H+ transporting proton pump, ATPase 1, copper-transporting, ATPase, P-type phosphorylation site, Heavy-metal-associated, conserved site, ATPase, P type, cation/copper-transporter, ATPase, P-type, heavy metal translocating, Heavy metal transport/detoxification protein, ATPase, P-type, ATPase-associated region, Haloacid dehalogen…
GRMZM2G009479	in selected region	5	114160001	122680000	149.805	binding, molecular_function, catalytic activity	Lipoxygenase, plant, Lipoxygenase, C-terminal, Lipoxygenase, LH2, Lipase/lipooxygenase, PLAT/LH2
GRMZM2G007757	in selected region	5	114160001	122680000	149.805	catalytic activity, transferase activity, metabolic process, biosynthetic process, cellular process, lipid metabolic process	Beta-ketoacyl synthase, active site, 3-oxoacyl-[acyl-carrier-protein] synthase 2, Thiolase-like, Beta-ketoacyl synthase, N-terminal, Beta-ketoacyl synthase, C-terminal
AC210949.4_FG003	in selected region	5	114160001	122680000	149.805	transcription factor activity, DNA binding, transcription	Basic-leucine zipper (bZIP) transcription factor
AC207001.3_FG001	in selected region	5	114160001	122680000	149.805	uncharacterized	Protein of unknown function DUF868, plant
AC186500.3_FG001	in selected region	5	114160001	122680000	149.805	binding, catalytic activity, metabolic process, cellular process	Copper amine oxidase, N-terminal region
GRMZM2G092311	candidate	5	84530001	85240000	128.61	membrane, generation of precursor metabolites and energy, photosynthesis	Chlorophyll A-B binding protein
GRMZM2G433908	in selected region	5	84530001	85240000	128.61	binding, protein binding	Zinc finger, RING-CH-type, Zinc finger, RING-type
GRMZM2G104632	in selected region	5	84530001	85240000	128.61	catalytic activity, binding, carbohydrate metabolic process, cellular process	Glyceraldehyde 3-phosphate dehydrogenase
GRMZM2G063452	in selected region	5	84530001	85240000	128.61	uncharacterized	uncharacterized
GRMZM2G060857	in selected region	5	84530001	85240000	128.61	uncharacterized	Leucine-rich repeat, typical subtype, Cytoskeleton-associated protein, CAP-Gly
GRMZM2G059124	in selected region	5	84530001	85240000	128.61	uncharacterized	uncharacterized
GRMZM2G017882	in selected region	5	84530001	85240000	128.61	uncharacterized	Protein of unknown function DUF597
AC207043.3_FG004	in selected region	5	84530001	85240000	128.61	hydrolase activity	Metallophosphoesterase
AC233928.1_FG001	candidate	5	123520001	126900000	112.596	uncharacterized	uncharacterized
GRMZM2G701799	in selected region	5	123520001	126900000	112.596	uncharacterized	uncharacterized
GRMZM2G701798	in selected region	5	123520001	126900000	112.596	uncharacterized	uncharacterized
GRMZM2G457231	in selected region	5	123520001	126900000	112.596	nucleic acid binding	RNA recognition motif, RNP-1, KOW
GRMZM2G435438	in selected region	5	123520001	126900000	112.596	catalytic activity, binding, metabolic process, carbohydrate metabolic process, cellular process	Glyceraldehyde 3-phosphate dehydrogenase, NAD(P)-binding
GRMZM2G345120	in selected region	5	123520001	126900000	112.596	uncharacterized	uncharacterized
GRMZM2G340076	in selected region	5	123520001	126900000	112.596	nucleotide binding, kinase activity, protein modification process	Tyrosine protein kinase, Serine/threonine protein kinase, Protein kinase-like
GRMZM2G335229	in selected region	5	123520001	126900000	112.596	uncharacterized	uncharacterized
GRMZM2G323553	in selected region	5	123520001	126900000	112.596	uncharacterized	Protein of unknown function DUF597
GRMZM2G144581	in selected region	5	123520001	126900000	112.596	membrane, signal transduction	MtN3 and saliva related transmembrane protein, conserved region, Duffy antigen/chemokine receptor
GRMZM2G137954	in selected region	5	123520001	126900000	112.596	membrane, signal transduction	Duffy antigen/chemokine receptor, MtN3 and saliva related transmembrane protein, conserved region
GRMZM2G124573	in selected region	5	123520001	126900000	112.596	uncharacterized	uncharacterized
GRMZM2G124138	in selected region	5	123520001	126900000	112.596	uncharacterized	uncharacterized
GRMZM2G109291	in selected region	5	123520001	126900000	112.596	uncharacterized	FAS1 domain
GRMZM2G082517	in selected region	5	123520001	126900000	112.596	uncharacterized	FAS1 domain
GRMZM2G080256	in selected region	5	123520001	126900000	112.596	transport, cellular process	Sec1-like protein
GRMZM2G041247	in selected region	5	123520001	126900000	112.596	uncharacterized	uncharacterized
GRMZM2G039463	in selected region	5	123520001	126900000	112.596	hydrolase activity, metabolic process	Acetamidase/Formamidase
GRMZM2G038126	in selected region	5	123520001	126900000	112.596	uncharacterized	uncharacterized
GRMZM2G029258	in selected region	5	123520001	126900000	112.596	RNA binding, nucleotide binding, nucleic acid binding, hydrolase activity	DNA/RNA helicase, ATP-dependent, DEAH-box type, conserved site, S1, RNA binding, DEAD-like helicase, N-terminal, ATPase, AAA+ type, core, DNA/RNA helicase, C-terminal, Nucleic acid-binding, OB-fold-like, Helicase-associated region, Region of unknown function DUF1605
GRMZM2G024024	in selected region	5	123520001	126900000	112.596	nucleotide binding, kinase activity, protein modification process, cellular component organization, catabolic process	Tyrosine protein kinase, Wilms tumour protein region, bacterial, Peptidoglycan-binding Lysin subgroup, Serine/threonine protein kinase, Protein kinase-like, Peptidoglycan-binding lysin domain, Serine/threonine protein kinase-related
GRMZM2G000812	in selected region	5	123520001	126900000	112.596	membrane, transporter activity, biological_process, transport	Tetracycline resistance protein, TetA, MtN3 and saliva related transmembrane protein, conserved region
AC234148.1_FG001	in selected region	5	123520001	126900000	112.596	uncharacterized	uncharacterized
AC233928.1_FG004	in selected region	5	123520001	126900000	112.596	binding, nucleic acid binding	Zinc finger, CCHC-type
GRMZM2G164295	candidate	5	160340001	160720000	103.558	uncharacterized	uncharacterized
GRMZM2G158333	in selected region	5	160340001	160720000	103.558	uncharacterized	uncharacterized
GRMZM2G099854	candidate	5	206060001	206460000	100.345	membrane, protein binding, transport, cellular process	t-SNARE
GRMZM2G702239	in selected region	5	206060001	206460000	100.345	uncharacterized	uncharacterized
GRMZM2G702235	in selected region	5	206060001	206460000	100.345	uncharacterized	uncharacterized
GRMZM2G438949	in selected region	5	206060001	206460000	100.345	uncharacterized	uncharacterized
GRMZM2G380197	in selected region	5	206060001	206460000	100.345	uncharacterized	uncharacterized
GRMZM2G324528	in selected region	5	206060001	206460000	100.345	uncharacterized	uncharacterized
GRMZM2G077755	in selected region	5	206060001	206460000	100.345	uncharacterized	Transcription factor, TCP
GRMZM2G075096	in selected region	5	206060001	206460000	100.345	uncharacterized	uncharacterized
GRMZM2G071456	in selected region	5	206060001	206460000	100.345	uncharacterized	uncharacterized
GRMZM2G128938	candidate	5	61510001	61900000	96.7623	transferase activity	Phosphatidylinositol 3- and 4-kinase, conserved site, Phosphatidylinositol 3- and 4-kinase, catalytic, Protein kinase-like, PIK-related kinase, FAT, PIK-related kinase, FATC
GRMZM2G128807	in selected region	5	61510001	61900000	96.7623	nucleus, transcription regulator activity, transcription	Helix-loop-helix DNA-binding, Basic helix-loop-helix dimerisation region bHLH
GRMZM2G048085	in selected region	5	61510001	61900000	96.7623	uncharacterized	Rhodanese-like
GRMZM2G048073	in selected region	5	61510001	61900000	96.7623	hydrolase activity, lipid metabolic process	Lipase, GDSL
GRMZM2G112790	candidate	5	161250001	161980000	95.3032	uncharacterized	Actin_cross-linking, Protein of unknown function DUF569
GRMZM2G179802	in selected region	5	161250001	161980000	95.3032	nucleus, transcription factor activity, DNA binding, transcription	Heat shock factor (HSF)-type, DNA-binding
GRMZM2G149115	in selected region	5	161250001	161980000	95.3032	uncharacterized	uncharacterized
GRMZM2G089676	in selected region	5	161250001	161980000	95.3032	intracellular, nucleic acid binding, transport	RNA recognition motif, RNP-1, Nuclear transport factor 2
GRMZM2G089655	in selected region	5	161250001	161980000	95.3032	uncharacterized	uncharacterized
AC234169.1_FG004	in selected region	5	161250001	161980000	95.3032	binding, biological_process, response to stress, response to abiotic stimulus	Antifreeze protein, type I
AC234169.1_FG003	in selected region	5	161250001	161980000	95.3032	nuclease activity, catalytic activity, binding, response to stress, DNA metabolic process	DNA glycosylase, Endonuclease III-like, iron-sulphur cluster loop, HhH-GPD domain
AC234169.1_FG001	in selected region	5	161250001	161980000	95.3032	uncharacterized	uncharacterized
GRMZM2G392320	candidate	5	79610001	80090000	94.2931	binding, protein binding	Zinc finger, RING-type
GRMZM2G701675	in selected region	5	79610001	80090000	94.2931	uncharacterized	uncharacterized
GRMZM2G147800	in selected region	5	79610001	80090000	94.2931	uncharacterized	Galactose oxidase/kelch, beta-propeller, Cyclin-like F-box, Kelch repeat type 1, Kelch repeat type 2
GRMZM2G093490	in selected region	5	79610001	80090000	94.2931	protein binding	Leucine-rich repeat, typical subtype, Leucine-rich repeat
AC233959.1_FG006	in selected region	5	79610001	80090000	94.2931	nucleotide binding	GHMP kinase, ATP-binding, conserved site
AC233959.1_FG003	in selected region	5	79610001	80090000	94.2931	uncharacterized	uncharacterized
AC233959.1_FG002	in selected region	5	79610001	80090000	94.2931	cell, catalytic activity, hydrolase activity, protein modification process	Protein phosphatase 2C, manganese/magnesium aspartate binding site, Protein phosphatase 2C-related, Protein phosphatase 2C, N-terminal
GRMZM2G159981	candidate	5	155920001	156450000	93.7053	uncharacterized	uncharacterized
GRMZM2G341171	in selected region	5	155920001	156450000	93.7053	enzyme regulator activity, biological_process	Tuberin
GRMZM2G093164	in selected region	5	155920001	156450000	93.7053	uncharacterized	Protein of unknown function DUF1618
GRMZM2G021998	in selected region	5	155920001	156450000	93.7053	uncharacterized	EF-HAND 1, Dinitrogenase iron-molybdenum cofactor biosynthesis
AC204476.3_FG004	candidate	5	185690001	185850000	92.7357	uncharacterized	uncharacterized
GRMZM2G417945	candidate	5	97870001	99430000	89.8583	transferase activity, metabolic process	UDP-glucuronosyl/UDP-glucosyltransferase
GRMZM2G385390	in selected region	5	97870001	99430000	89.8583	uncharacterized	uncharacterized
GRMZM2G377562	in selected region	5	97870001	99430000	89.8583	uncharacterized	uncharacterized
GRMZM2G377553	in selected region	5	97870001	99430000	89.8583	protein modification process	Ubiquitin
GRMZM2G145500	in selected region	5	97870001	99430000	89.8583	uncharacterized	uncharacterized
GRMZM2G145444	in selected region	5	97870001	99430000	89.8583	cytoplasm, DNA binding, nucleotide binding	Cell division protein FtsZ, N-terminal, Homeodomain-like, Myb, DNA-binding, SANT, DNA-binding
GRMZM2G137507	in selected region	5	97870001	99430000	89.8583	hydrolase activity, lipid metabolic process	Esterase, SGNH hydrolase-type, Lipase, GDSL
GRMZM2G110175	in selected region	5	97870001	99430000	89.8583	binding, catalytic activity, metabolic process	GroES-like, NAD(P)-binding, Alcohol dehydrogenase GroES-like, Alcohol dehydrogenase, zinc-binding, Alcohol dehydrogenase, zinc-containing, conserved site
GRMZM2G103937	in selected region	5	97870001	99430000	89.8583	hydrolase activity, lipid metabolic process	Esterase, SGNH hydrolase-type, Lipase, GDSL
GRMZM2G103011	in selected region	5	97870001	99430000	89.8583	nucleotide binding, kinase activity, protein modification process	Protein kinase, ATP binding site, Protein kinase-like
GRMZM2G092988	in selected region	5	97870001	99430000	89.8583	uncharacterized	Uncharacterised protein family UPF0047
GRMZM2G086587	in selected region	5	97870001	99430000	89.8583	uncharacterized	Tubby, N-terminal, Defence response, Rin4
GRMZM2G079653	in selected region	5	97870001	99430000	89.8583	DNA binding, transcription factor activity, binding, transcription, biological_process, response to stress, response to abiotic stimulus	Pathogenesis-related transcriptional factor and ERF, DNA-binding, Antifreeze protein, type I, DNA-binding, integrase-type
GRMZM2G076263	in selected region	5	97870001	99430000	89.8583	intracellular, ribosome, structural molecule activity, translation	Ribosomal protein S21
GRMZM2G071626	in selected region	5	97870001	99430000	89.8583	uncharacterized	uncharacterized
GRMZM2G095382	candidate	5	185320001	185430000	86.6809	uncharacterized	Protein of unknown function DUF640
GRMZM2G056419	candidate	5	214860001	214900000	86.6139	cytoskeleton, protein binding, cellular component organization, protein metabolic process	WD40 repeat, Actin-related protein 2/3 complex, subunit 1, WD40 repeat-like
GRMZM2G356938	in selected region	5	214860001	214900000	86.6139	catalytic activity, transport, metabolic process	Potassium channel, voltage-dependent, beta subunit, KCNAB-related, Aldo/keto reductase
GRMZM2G056598	in selected region	5	214860001	214900000	86.6139	DNA binding	Homeodomain-like, SANT, DNA-binding
GRMZM2G056582	in selected region	5	214860001	214900000	86.6139	uncharacterized	uncharacterized
GRMZM2G040207	candidate	5	165100001	165320000	86.3581	binding, protein binding	Zinc finger, RING-type, conserved site, Zinc finger, RING-type
GRMZM2G084684	in selected region	5	165100001	165320000	86.3581	intracellular, ribosome, structural molecule activity, binding, translation, biological_process, response to stress, response to abiotic stimulus	Antifreeze protein, type I, Ribosomal protein P2
GRMZM2G111390	candidate	5	67970001	68430000	85.3778	uncharacterized	uncharacterized
GRMZM2G463516	in selected region	5	67970001	68430000	85.3778	intracellular, ribosome, structural molecule activity, translation	Ribosomal protein S14, conserved site
GRMZM2G164175	in selected region	5	67970001	68430000	85.3778	membrane, endoplasmic reticulum, transferase activity, biosynthetic process, protein modification process, lipid metabolic process	Alg9-like mannosyltransferase
GRMZM2G163866	in selected region	5	67970001	68430000	85.3778	uncharacterized	Major facilitator superfamily, general substrate transporter, Major facilitator superfamily MFS-1
GRMZM2G163849	in selected region	5	67970001	68430000	85.3778	nucleus, DNA binding, nucleotide binding, hydrolase activity, catalytic activity, nucleic acid binding, metabolic process, transcription	Aldehyde dehydrogenase, conserved site, DEAD-like helicase, N-terminal, DNA/RNA helicase, C-terminal, Bromodomain, Glutamine-Leucine-Glutamine, QLQ, SNF2-related
GRMZM2G055251	in selected region	5	67970001	68430000	85.3778	uncharacterized	Protein of unknown function DUF1754, eukaryotic
GRMZM2G020366	in selected region	5	67970001	68430000	85.3778	uncharacterized	Galactose oxidase/kelch, beta-propeller, Cyclin-like F-box, Kelch repeat type 1, Kelch repeat type 2
GRMZM2G020320	in selected region	5	67970001	68430000	85.3778	transferase activity, metabolic process	Phospholipid/glycerol acyltransferase
GRMZM2G020146	in selected region	5	67970001	68430000	85.3778	hydrolase activity, protein metabolic process, cellular process	Peptidase S10, serine carboxypeptidase, Peptidase S10, serine carboxypeptidase, active site
AC208363.3_FG004	in selected region	5	67970001	68430000	85.3778	membrane, endoplasmic reticulum, transferase activity, biosynthetic process, protein modification process, lipid metabolic process	Alg9-like mannosyltransferase
GRMZM2G133048	candidate	5	77830001	78420000	84.3533	membrane, transferase activity	Phosphatidate cytidylyltransferase
GRMZM2G410393	in selected region	5	77830001	78420000	84.3533	binding	Cytoplasmic FMR1-interacting, Armadillo-type fold, Splicing factor 3B subunit 1, HEAT
GRMZM2G410357	in selected region	5	77830001	78420000	84.3533	binding	Armadillo-type fold
GRMZM2G322493	in selected region	5	77830001	78420000	84.3533	hydrolase activity, carbohydrate metabolic process	Glycoside hydrolase, family 5, conserved site, WD40 repeat-like
GRMZM2G167741	in selected region	5	77830001	78420000	84.3533	uncharacterized	uncharacterized
GRMZM2G018686	in selected region	5	77830001	78420000	84.3533	nucleus, transcription regulator activity, transcription	Helix-loop-helix DNA-binding, Basic helix-loop-helix dimerisation region bHLH
AC197118.3_FG005	in selected region	5	77830001	78420000	84.3533	intracellular, binding, nucleic acid binding	KOW, Zinc finger, U1-type, Translation protein SH3-like, Zinc finger, C2H2-type
GRMZM2G070633	candidate	5	174230001	174670000	83.1973	uncharacterized	uncharacterized
GRMZM2G380094	in selected region	5	174230001	174670000	83.1973	intracellular, ribosome, structural molecule activity, translation	Ribosomal protein P2, MADF domain
GRMZM2G380091	in selected region	5	174230001	174670000	83.1973	uncharacterized	uncharacterized
GRMZM2G128029	in selected region	5	174230001	174670000	83.1973	uncharacterized	uncharacterized
GRMZM2G127984	in selected region	5	174230001	174670000	83.1973	nucleotide binding, kinase activity, protein modification process	Protein kinase-like, Tyrosine protein kinase, Protein kinase, ATP binding site, Tyrosine protein kinase, active site, Serine/threonine protein kinase
GRMZM2G127963	in selected region	5	174230001	174670000	83.1973	uncharacterized	Pentatricopeptide repeat
GRMZM2G070708	in selected region	5	174230001	174670000	83.1973	membrane, transferase activity, protein modification process, biosynthetic process, carbohydrate metabolic process	Glycosyl transferase, family 31
GRMZM2G069729	in selected region	5	174230001	174670000	83.1973	uncharacterized	uncharacterized
GRMZM2G067563	in selected region	5	174230001	174670000	83.1973	catalytic activity, nucleotide binding	Mercuric reductase
GRMZM2G061783	in selected region	5	174230001	174670000	83.1973	transferase activity, nucleobase, nucleoside, nucleotide and nucleic acid metabolic process	Phosphotransferase KptA/Tpt1
GRMZM2G061700	in selected region	5	174230001	174670000	83.1973	uncharacterized	uncharacterized
GRMZM2G160710	candidate	5	177850001	177930000	82.2777	binding, transport	Heavy metal transport/detoxification protein
GRMZM2G370357	candidate	5	42410001	42930000	82.0999	lysosome, hydrolase activity, protein metabolic process, cellular process, lipid metabolic process	Peptidase A1, Saposin, Regulator of chromosome condensation, RCC1, Peptidase aspartic, active site, Saposin B, Peptidase aspartic, catalytic, Regulator of chromosome condensation/beta-lactamase-inhibitor protein II, Saposin-like type B, 2, Saposin-like type B, 1
GRMZM2G069198	in selected region	5	42410001	42930000	82.0999	membrane, transporter activity, transport	Natural resistance-associated macrophage protein
GRMZM2G069141	in selected region	5	42410001	42930000	82.0999	uncharacterized	uncharacterized
GRMZM2G063522	in selected region	5	42410001	42930000	82.0999	DNA binding, transcription	No apical meristem (NAM) protein
GRMZM2G053676	candidate	5	66560001	66970000	80.7317	uncharacterized	Peptidase C78, ubiquitin fold modifier-specific peptidase 1 and 2
GRMZM2G472346	in selected region	5	66560001	66970000	80.7317	uncharacterized	uncharacterized
GRMZM2G429241	in selected region	5	66560001	66970000	80.7317	uncharacterized	uncharacterized
GRMZM2G173192	in selected region	5	66560001	66970000	80.7317	cytoplasm, catalytic activity, binding, generation of precursor metabolites and energy, carbohydrate metabolic process, catabolic process, metabolic process, cellular process	L-lactate/malate dehydrogenase, Malic oxidoreductase, NAD-dependent glycerol-3-phosphate dehydrogenase, L-lactate dehydrogenase, Lactate dehydrogenase/glycoside hydrolase, family 4, C-terminal, NAD(P)-binding, Lactate/malate dehydrogenase, L-lactate dehydrogenase, active site
GRMZM2G159142	in selected region	5	66560001	66970000	80.7317	membrane, binding, biological_process, response to stress, response to abiotic stimulus	Antifreeze protein, type I, TMPIT-like
GRMZM2G128929	in selected region	5	66560001	66970000	80.7317	cytoplasm, catalytic activity, binding, generation of precursor metabolites and energy, carbohydrate metabolic process, catabolic process, metabolic process, cellular process	L-lactate/malate dehydrogenase, Malic oxidoreductase, L-lactate dehydrogenase, active site, L-lactate dehydrogenase, Lactate dehydrogenase/glycoside hydrolase, family 4, C-terminal, NAD(P)-binding, Lactate/malate dehydrogenase
GRMZM2G089836	in selected region	5	66560001	66970000	80.7317	membrane, hydrolase activity, transporter activity, carbohydrate metabolic process, transport, cellular component organization	Cytochrome c-type biogenesis protein CcmF, Glycoside hydrolase, family 32, Glycoside hydrolase, family 32, active site, Concanavalin A-like lectin/glucanase, Glycosyl hydrolases family 32, N-terminal, Glycosyl hydrolase family 32, C-terminal, EGF-like region, conserved site
GRMZM2G053707	in selected region	5	66560001	66970000	80.7317	binding, protein binding	Zinc finger, RING-CH-type, Zinc finger, RING-type
GRMZM2G023638	in selected region	5	66560001	66970000	80.7317	transferase activity, biosynthetic process, protein modification process	Protein prenyltransferase, alpha subunit
GRMZM2G090068	candidate	5	159230001	159490000	80.6954	binding, hydrolase activity, catalytic activity, biosynthetic process, cellular process	Riboflavin biosynthesis protein RibD, Riboflavin-specific deaminase, C-terminal, Conserved hypothetical protein CHP02464, Cytidine deaminase-like, CMP/dCMP deaminase, zinc-binding, Bacterial bifunctional deaminase-reductase, C-terminal
GRMZM2G328961	in selected region	5	159230001	159490000	80.6954	uncharacterized	Pentatricopeptide repeat
GRMZM2G102560	in selected region	5	159230001	159490000	80.6954	catalytic activity	Protein phosphatase 2C-related, Protein phosphatase 2C, N-terminal
GRMZM2G090098	in selected region	5	159230001	159490000	80.6954	hydrolase activity, protein metabolic process, cellular process	Peptidase aspartic, catalytic
GRMZM2G028763	in selected region	5	159230001	159490000	80.6954	uncharacterized	Lipid-binding START
GRMZM2G028677	in selected region	5	159230001	159490000	80.6954	molecular_function, binding, catalytic activity	Cytochrome P450, E-class, group I, Cytochrome P450, E-class, group IV, Cytochrome P450, C-terminal region, Cytochrome P450, B-class, Cytochrome P450, Cytochrome P450, conserved site
GRMZM2G015127	candidate	5	192350001	192770000	79.3632	intracellular, protein binding	ADF/Cofilin/Destrin, Actin-binding, cofilin/tropomyosin type
GRMZM2G014977	in selected region	5	192350001	192770000	79.3632	uncharacterized	Pentatricopeptide repeat
AC211737.3_FG012	in selected region	5	192350001	192770000	79.3632	hydrolase activity, protein metabolic process, cellular process	Peptidase S8 and S53, subtilisin, kexin, sedolisin
AC209208.3_FG005	in selected region	5	192350001	192770000	79.3632	cytoskeleton, cellular process	Paxillin
GRMZM2G381576	candidate	5	53870001	54200000	78.4853	nucleotide binding, hydrolase activity, membrane, receptor activity, signal transduction	ATPase, AAA+ type, core, ATPase, AAA-type, conserved site, ATPase, AAA-type, core, Adrenergic receptor, alpha-2C
GRMZM2G477415	in selected region	5	53870001	54200000	78.4853	nucleus, DNA binding, transcription factor activity, transcription regulator activity, transcription	Helix-turn-helix motif, lambda-like repressor, Homeodomain-like, Homeobox, Leucine zipper, homeobox-associated, Homeobox, conserved site
GRMZM2G365810	in selected region	5	53870001	54200000	78.4853	uncharacterized	uncharacterized
GRMZM2G066555	in selected region	5	53870001	54200000	78.4853	uncharacterized	Brix domain
GRMZM2G098278	candidate	5	158170001	158570000	76.7679	membrane, signal transducer activity, signal transduction, behavior, response to external stimulus	Chemotaxis methyl-accepting receptor
GRMZM2G701926	in selected region	5	158170001	158570000	76.7679	uncharacterized	uncharacterized
GRMZM2G416751	in selected region	5	158170001	158570000	76.7679	uncharacterized	uncharacterized
GRMZM2G178641	in selected region	5	158170001	158570000	76.7679	uncharacterized	uncharacterized
GRMZM2G128865	in selected region	5	158170001	158570000	76.7679	uncharacterized	uncharacterized
GRMZM2G098298	in selected region	5	158170001	158570000	76.7679	hydrolase activity, protein metabolic process, cellular process	Peptidase C1A, papain C-terminal, Proteinase inhibitor I29, cathepsin propeptide, Peptidase, cysteine peptidase active site
GRMZM2G038882	in selected region	5	158170001	158570000	76.7679	uncharacterized	Pentatricopeptide repeat
GRMZM2G024976	in selected region	5	158170001	158570000	76.7679	nucleus, intracellular, DNA binding	High mobility group, HMG1/HMG2, subgroup, AT-rich interaction region, High mobility group, HMG1/HMG2, High mobility group, superfamily
GRMZM2G126827	candidate	5	85560001	85970000	76.5107	nucleus, DNA binding	Transcription factor, SBP-box
GRMZM2G082538	candidate	5	50040001	50560000	76.4711	uncharacterized	uncharacterized
GRMZM2G701535	in selected region	5	50040001	50560000	76.4711	uncharacterized	uncharacterized
GRMZM2G701522	in selected region	5	50040001	50560000	76.4711	uncharacterized	uncharacterized
GRMZM2G134156	in selected region	5	50040001	50560000	76.4711	uncharacterized	Protein of unknown function DUF246, plant
GRMZM2G061613	in selected region	5	50040001	50560000	76.4711	uncharacterized	uncharacterized
GRMZM2G054805	in selected region	5	50040001	50560000	76.4711	uncharacterized	uncharacterized
GRMZM2G156983	candidate	5	72480001	73410000	73.3206	membrane, transferase activity, nucleoplasm, binding, transcription regulator activity, transcription, cellular component organization	Phosphatidate cytidylyltransferase, Transcription factor TFIIB related
GRMZM2G456088	in selected region	5	72480001	73410000	73.3206	uncharacterized	Pentatricopeptide repeat
GRMZM2G157068	in selected region	5	72480001	73410000	73.3206	nucleotide binding, binding, kinase activity, protein modification process, catalytic activity	Tyrosine protein kinase, EF-HAND 1, Protein kinase, ATP binding site, Serine/threonine protein kinase, active site, Serine/threonine protein kinase, Calcium-binding EF-hand, Protein kinase-like, Serine/threonine protein kinase-related, EF hand, RIO-like kinase
GRMZM2G157046	in selected region	5	72480001	73410000	73.3206	uncharacterized	uncharacterized
GRMZM2G157026	in selected region	5	72480001	73410000	73.3206	membrane, transport, cellular process	Vesicle transport v-SNARE
GRMZM2G039254	in selected region	5	72480001	73410000	73.3206	uncharacterized	Pentatricopeptide repeat
GRMZM2G038791	in selected region	5	72480001	73410000	73.3206	binding, transferase activity, nucleobase, nucleoside, nucleotide and nucleic acid metabolic process, biosynthetic process, cellular process	Phosphoribosyl pyrophosphate synthetase, conserved site, Phosphoribosyl pyrophosphokinase, Phosphoribosyltransferase
GRMZM2G009065	in selected region	5	72480001	73410000	73.3206	uncharacterized	uncharacterized
GRMZM2G143591	candidate	5	214720001	214740000	71.4462	uncharacterized	uncharacterized
GRMZM2G143627	in selected region	5	214720001	214740000	71.4462	cytoskeleton, protein binding, cellular component organization	Tubulin binding cofactor A
GRMZM2G000753	candidate	5	41700001	42070000	70.7179	binding, membrane, hydrolase activity, transporter activity, transport, generation of precursor metabolites and energy, nucleobase, nucleoside, nucleotide and nucleic acid metabolic process	Zinc finger, RING-CH-type, ATPase, F1/V1/A1 complex, alpha/beta subunit, nucleotide-binding
GRMZM2G126182	in selected region	5	41700001	42070000	70.7179	uncharacterized	Like-Sm ribonucleoprotein, eukaryotic and archaea-type, core, Like-Sm ribonucleoprotein-related, core
GRMZM2G126161	in selected region	5	41700001	42070000	70.7179	transferase activity, biosynthetic process, protein modification process	Protein prenyltransferase, alpha subunit
GRMZM2G014813	in selected region	5	41700001	42070000	70.7179	hydrolase activity, binding, catalytic activity, transporter activity, protein modification process, metabolic process, transport, cellular amino acid and derivative metabolic process, nucleobase, nucleoside, nucleotide and nucleic acid metabolic process, carbohydrate metabolic process, catabolic process	6-phosphogluconate dehydrogenase, Potassium uptake protein TrkA, 3-hydroxyisobutyrate dehydrogenase, NAD(P)-binding, 6-phosphogluconate dehydrogenase, NAD-binding, 3-hydroxyisobutyrate dehydrogenase-related, conserved site, Protein-tyrosine phosphatase, low molecular weight, 6-phosphogluconate dehydrogenase, C-terminal-like
GRMZM2G701964	candidate	5	164440001	164730000	70.3801	uncharacterized	uncharacterized
GRMZM2G470756	in selected region	5	164440001	164730000	70.3801	molecular_function, catalytic activity, cellular homeostasis	Glutaredoxin subgroup, Glutaredoxin-like, plant II, Thioredoxin-like fold, Glutaredoxin
GRMZM2G147355	in selected region	5	164440001	164730000	70.3801	RNA binding, catalytic activity, nucleobase, nucleoside, nucleotide and nucleic acid metabolic process	Pseudouridine synthase
GRMZM2G147335	in selected region	5	164440001	164730000	70.3801	uncharacterized	uncharacterized
GRMZM2G111504	candidate	5	185150001	185200000	69.5954	DNA binding, transcription	Eukaryotic transcription factor, Skn-1-like, DNA-binding
GRMZM2G119536	candidate	5	51330001	52390000	69.3865	uncharacterized	Cyclin-like F-box, Kelch repeat type 1, Galactose oxidase/kelch, beta-propeller, Kelch repeat type 2
GRMZM2G425351	in selected region	5	51330001	52390000	69.3865	uncharacterized	uncharacterized
GRMZM2G418805	in selected region	5	51330001	52390000	69.3865	uncharacterized	uncharacterized
GRMZM2G415846	in selected region	5	51330001	52390000	69.3865	uncharacterized	RNA polymerase I specific transcription initiation factor RRN3
GRMZM2G414387	in selected region	5	51330001	52390000	69.3865	catalytic activity, binding	Isopenicillin N synthase, 2OG-Fe(II) oxygenase
GRMZM2G367857	in selected region	5	51330001	52390000	69.3865	transporter activity, transferase activity, DNA binding, transport, signal transduction, response to stress, DNA metabolic process	DNA polymerase, Y-family, little finger domain, Phosphotransferase system, HPr serine phosphorylation site
GRMZM2G177894	in selected region	5	51330001	52390000	69.3865	uncharacterized	Pentatricopeptide repeat
GRMZM2G177863	in selected region	5	51330001	52390000	69.3865	uncharacterized	uncharacterized
GRMZM2G168920	in selected region	5	51330001	52390000	69.3865	intracellular, binding, nucleic acid binding	Zinc finger, C2H2-type, Zinc finger, U1-type, Zinc finger, C2H2-like
GRMZM2G168890	in selected region	5	51330001	52390000	69.3865	intracellular, binding	Zinc finger, C2H2-type, Protein of unknown function DUF1644
GRMZM2G112704	in selected region	5	51330001	52390000	69.3865	hydrolase activity, carbohydrate metabolic process	Glycoside hydrolase, family 1, Glycoside hydrolase, catalytic core
GRMZM2G067883	in selected region	5	51330001	52390000	69.3865	membrane, photosynthesis	Photosystem II protein PsbK
GRMZM2G067853	in selected region	5	51330001	52390000	69.3865	membrane, binding, nucleotide binding, hydrolase activity, catalytic activity, transporter activity, metabolic process, nucleobase, nucleoside, nucleotide and nucleic acid metabolic process, transport	ATPase, P-type, K/Mg/Cd/Cu/Zn/Na/Ca/Na/H-transporter, ATPase, P-type phosphorylation site, ATPase, P-type, heavy metal-(Cd/Co/Hg/Pb/Zn)-translocating, ATPase, P-type, heavy metal translocating, ATPase, P-type, ATPase-associated region, Haloacid dehalogenase-like hydrolase, ATPase, P-type, cadmium-transporting
GRMZM2G067735	in selected region	5	51330001	52390000	69.3865	intracellular, transferase activity, DNA binding, response to stress, DNA metabolic process	BRCT, DNA-repair protein, UmuC-like
GRMZM2G061596	in selected region	5	51330001	52390000	69.3865	nucleotide binding, kinase activity, protein modification process	Tyrosine protein kinase, Protein kinase-like, Serine/threonine protein kinase-related, Serine/threonine protein kinase, Protein kinase, ATP binding site, Serine/threonine protein kinase, active site
GRMZM2G061485	in selected region	5	51330001	52390000	69.3865	uncharacterized	Nucleic acid-binding, OB-fold-like, Replication protein A, C-terminal
GRMZM2G048904	in selected region	5	51330001	52390000	69.3865	hydrolase activity, lipid metabolic process	Esterase, SGNH hydrolase-type, Lipase, GDSL
GRMZM2G048851	in selected region	5	51330001	52390000	69.3865	binding	Armadillo-type fold
AC209974.4_FG002	in selected region	5	51330001	52390000	69.3865	uncharacterized	uncharacterized
GRMZM2G536238	candidate	5	87230001	87470000	68.2303	uncharacterized	uncharacterized
GRMZM2G389832	in selected region	5	87230001	87470000	68.2303	uncharacterized	uncharacterized
GRMZM2G027516	in selected region	5	87230001	87470000	68.2303	uncharacterized	uncharacterized
GRMZM2G086032	candidate	5	86420001	87030000	67.4851	uncharacterized	Mitotic checkpoint protein PRCC, C-terminal
GRMZM2G560482	in selected region	5	86420001	87030000	67.4851	uncharacterized	uncharacterized
GRMZM2G349795	in selected region	5	86420001	87030000	67.4851	uncharacterized	Protein of unknown function DUF266, plant
GRMZM2G146614	in selected region	5	86420001	87030000	67.4851	intracellular, binding	Zinc finger, B-box
GRMZM2G138550	in selected region	5	86420001	87030000	67.4851	uncharacterized	uncharacterized
GRMZM2G138527	in selected region	5	86420001	87030000	67.4851	uncharacterized	uncharacterized
GRMZM2G138516	in selected region	5	86420001	87030000	67.4851	lipid binding	Epsin-like, N-terminal, ENTH/VHS, ANTH, Epsin, N-terminal
GRMZM2G128877	in selected region	5	86420001	87030000	67.4851	membrane, transporter activity, hydrolase activity, nucleotide binding, transport, generation of precursor metabolites and energy, nucleobase, nucleoside, nucleotide and nucleic acid metabolic process	Ubiquitous surface protein, ATPase, F1/V1/A1 complex, alpha/beta subunit, nucleotide-binding, ATPase, AAA+ type, core, ATPase, V1 complex, subunit A, ATPase, F1/A1 complex, alpha/beta subunit, N-terminal, ATPase, F1/V1/A1 complex, alpha/beta subunit, C-terminal, ATPase, F1/V1/A1 complex, alpha/beta subunit, N-terminal
AC210169.3_FG002	candidate	5	28350001	28480000	66.4715	uncharacterized	Pentatricopeptide repeat
GRMZM2G069095	candidate	5	94180001	96390000	66.1537	membrane, hydrolase activity, transporter activity, transport	Inorganic H+ pyrophosphatase
GRMZM2G462647	in selected region	5	94180001	96390000	66.1537	uncharacterized	uncharacterized
GRMZM2G462639	in selected region	5	94180001	96390000	66.1537	uncharacterized	Ubiquitin system component Cue, UBA-like
GRMZM2G462613	in selected region	5	94180001	96390000	66.1537	transferase activity, carbohydrate metabolic process, cellular process, biosynthetic process	Sucrose phosphate synthase, plant, Glycosyl transferase, group 1, Sucrose-6F-phosphate phosphohydrolase, plant and cyanobacteria
GRMZM2G409934	in selected region	5	94180001	96390000	66.1537	binding	Zinc finger, DHHC-type
GRMZM2G409927	in selected region	5	94180001	96390000	66.1537	uncharacterized	uncharacterized
GRMZM2G148052	in selected region	5	94180001	96390000	66.1537	molecular_function, binding, catalytic activity	Cytochrome P450, E-class, group I, Cytochrome P450, E-class, group IV, Cytochrome P450, C-terminal region, Cytochrome P450, B-class, Cytochrome P450, Cytochrome P450, conserved site
GRMZM2G118939	in selected region	5	94180001	96390000	66.1537	nucleotide binding, kinase activity, protein modification process	Tyrosine protein kinase, Protein kinase, ATP binding site, Serine/threonine protein kinase, active site, Serine/threonine protein kinase, Protein kinase-like, Serine/threonine protein kinase-related
GRMZM2G109914	in selected region	5	94180001	96390000	66.1537	uncharacterized	Ankyrin
GRMZM2G109805	in selected region	5	94180001	96390000	66.1537	uncharacterized	uncharacterized
GRMZM2G107759	in selected region	5	94180001	96390000	66.1537	uncharacterized	uncharacterized
GRMZM2G070295	in selected region	5	94180001	96390000	66.1537	uncharacterized	Protein of unknown function DUF597
GRMZM2G069316	in selected region	5	94180001	96390000	66.1537	uncharacterized	uncharacterized
GRMZM2G041561	in selected region	5	94180001	96390000	66.1537	binding, protein binding	Zinc finger, RING-CH-type, Zinc finger, RING-type, Zinc finger, UBP-type, BRCA1-associated 2
GRMZM2G012865	in selected region	5	94180001	96390000	66.1537	molecular_function, binding, catalytic activity	Cytochrome P450, E-class, group I, Cytochrome P450, E-class, group IV, Cytochrome P450, C-terminal region, Cytochrome P450, B-class, Cytochrome P450, conserved site, Cytochrome P450
AC214244.4_FG002	in selected region	5	94180001	96390000	66.1537	uncharacterized	uncharacterized
GRMZM2G053236	candidate	5	187310001	187440000	64.2726	hydrolase activity, protein metabolic process, cellular process	Peptidase S14, ClpP, Peptidase S14, ClpP, active site
GRMZM2G052658	candidate	5	211730001	211770000	63.9415	nucleotide binding, kinase activity, protein modification process	Tyrosine protein kinase, Protein kinase, ATP binding site, Serine/threonine protein kinase, active site, Octicosapeptide/Phox/Bem1p, Serine/threonine protein kinase, Protein kinase-like, Serine/threonine protein kinase-related
GRMZM2G012841	candidate	5	182380001	182540000	62.6987	uncharacterized	uncharacterized
GRMZM2G099891	in selected region	5	182380001	182540000	62.6987	uncharacterized	uncharacterized
GRMZM2G014750	in selected region	5	182380001	182540000	62.6987	nucleus, intracellular, RNA binding, nucleic acid binding, nucleobase, nucleoside, nucleotide and nucleic acid metabolic process	Lupus La protein, RNA-binding protein Lupus La, RNA recognition motif, RNP-1, RNA binding motif
GRMZM2G014716	in selected region	5	182380001	182540000	62.6987	intracellular, nucleic acid binding	D111/G-patch
GRMZM2G110558	candidate	5	212380001	212460000	62.0057	catalytic activity, binding, carbohydrate metabolic process, metabolic process, cellular process, biosynthetic process, lipid metabolic process	Nucleotide sugar epimerase, NAD(P)-binding, Short-chain dehydrogenase/reductase SDR, dTDP-4-dehydrorhamnose reductase, NAD-dependent epimerase/dehydratase, 3-beta hydroxysteroid dehydrogenase/isomerase, Male sterility, NAD-binding
GRMZM2G018573	in selected region	5	212380001	212460000	62.0057	uncharacterized	WD40 repeat-like, WD40 repeat
GRMZM2G312871	candidate	5	165480001	165660000	61.7122	uncharacterized	uncharacterized
GRMZM2G701969	in selected region	5	165480001	165660000	61.7122	uncharacterized	uncharacterized
GRMZM2G012302	in selected region	5	165480001	165660000	61.7122	nucleic acid binding	RNA recognition motif, RNP-1, RNA recognition motif 2
GRMZM2G163539	candidate	5	142000001	142270000	61.4777	binding, protein binding	Zinc finger, RING-CH-type, Zinc finger, RING-type
GRMZM2G384913	in selected region	5	142000001	142270000	61.4777	binding, signal transducer activity, protein binding, multicellular organismal development	Dishevelled-1 protein, Zinc finger, RING-CH-type, Zinc finger, RING-type
GRMZM2G075196	candidate	5	203300001	203320000	61.4701	RNA binding, transferase activity, nucleobase, nucleoside, nucleotide and nucleic acid metabolic process	Bacterial Fmu (Sun)/eukaryotic nucleolar NOL1/Nop2p, conserved site, Nop2p, Bacterial Fmu (Sun)/eukaryotic nucleolar NOL1/Nop2p
GRMZM2G075562	in selected region	5	203300001	203320000	61.4701	intracellular, binding	Zinc finger, B-box, CCT domain
GRMZM2G075372	in selected region	5	203300001	203320000	61.4701	uncharacterized	Protein of unknown function DUF250
GRMZM2G123938	candidate	5	201570001	201770000	61.1956	intracellular, DNA binding	DNA-binding, integrase-type, Ribosomal protein S8e
GRMZM2G421899	in selected region	5	201570001	201770000	61.1956	intracellular, DNA binding	AT-rich interaction region, HSP20-like chaperone
GRMZM2G123796	in selected region	5	201570001	201770000	61.1956	nucleic acid binding	RNA recognition motif, RNP-1
GRMZM2G123371	in selected region	5	201570001	201770000	61.1956	uncharacterized	uncharacterized
GRMZM2G413006	candidate	5	53310001	53480000	60.5134	cell wall, extracellular region, hydrolase activity, transferase activity, carbohydrate metabolic process, cellular process	Beta-glucanase, Glycoside hydrolase, family 16, active site, Xyloglucan endotransglucosylase/hydrolase, Concanavalin A-like lectin/glucanase, Glycoside hydrolase, family 16, Xyloglucan endo-transglycosylase, C-terminal
GRMZM2G166944	in selected region	5	53310001	53480000	60.5134	cell wall, extracellular region, hydrolase activity, transferase activity, carbohydrate metabolic process, cellular process	Beta-glucanase, Xyloglucan endotransglucosylase/hydrolase, Concanavalin A-like lectin/glucanase, Glycoside hydrolase, family 16, Xyloglucan endo-transglycosylase, C-terminal, Glycoside hydrolase, family 16, active site
GRMZM2G130544	candidate	5	4490001	4500000	60.2764	intracellular, ribosome, RNA binding, structural molecule activity, nucleic acid binding, translation	Ribosomal protein S13, conserved site, Ribosomal protein S13, Ribosomal protein S13-like, H2TH
GRMZM2G117164	candidate	5	189640001	189800000	59.2153	nucleus, DNA binding, transcription factor activity, transcription regulator activity, transcription, DNA metabolic process	Helix-turn-helix motif, lambda-like repressor, Homeodomain-like, Homeobox, Leucine zipper, homeobox-associated, Homeobox, conserved site, Small acid-soluble spore protein, alpha/beta-type, conserved site
